# Long term anthropic management and associated loss of plant diversity deeply impact virome richness and composition of *Poaceae* communities

**DOI:** 10.1101/2023.01.12.523554

**Authors:** François Maclot, Virginie Debue, Carolyn Malmstrom, Denis Filloux, Philippe Roumagnac, Mathilde Eck, Lucie Tamisier, Arnaud G. Blouin, Thierry Candresse, Sébastien Massart

**Author notes:** Correspondence : Sébastien Massart.

## Abstract

Modern agriculture has influenced plant virus emergence through ecosystem simplification, introduction of new host species, and reduction in crop genetic diversity. Therefore, it is crucial to better understand virus distributions across cultivated and uncultivated communities in agro-ecological interfaces, as well as virus exchange among them. Here we advance fundamental understanding in this area by characterizing the virome of three co-occurring replicated *Poaceae* community types that represent a gradient of grass species richness and management intensity, from highly managed crop monocultures to little-managed, species-rich grasslands. We performed a large-scale study on 950 wild and cultivated *Poaceae* over two years combining untargeted virome analysis down to virus species level with targeted detection of three plant viruses. Deep sequencing revealed i) a diversified and largely unknown *Poaceae* virome (at least 51 virus species/taxa), with an abundance of so-called persistent viruses; ii) an increase of virome richness with grass species richness within the community; iii) a stable virome richness over time but a large viral intraspecific variability; and iv) contrasted patterns of virus prevalence, co-infections and geographical distribution among plant communities and species. Our findings highlight the complex structure of plant virus communities in nature and suggest the influence of anthropic management on viral distribution and prevalence.
