## Supplementary material for "Long term anthropic management and associated loss of plant diversity deeply impact virome richness and composition of *Poaceae* communities": Table S1

### Sheet: Inventory 
	Supplementary Table S1: Floristic inventories of the different Poaceae species sampled each year in the different cereal fields, pastures and grasslands from Antheit, Héron and Latinne. The number of plants sampled from each species are indicated in the coloured box.
Poaceae species		Antheit			Héron			Latinne
		Monoculture	Pasture	Grassland	Monoculture	Pasture	Grassland	Monoculture	Pasture	Grassland
Crops	Triticum aestivum	50 (in 2017)			50 (in 2018)			50 (each year)
	Hordeum vulgare subsp. hexastichum	50 (in 2018)			50 (in 2017)
	Hordeum vulgare subsp. vulgare	50 (2018)
Wild grasses	Lolium perenne		50	47		50	12		50	13
	Poa trivialis		46	2		27	11		50	10
	Holcus lanatus		20	44		4	43		5	32
	Bromus mollis		1	1			15		12	2
	Dactylis glomerata		1	14		1	29		15	40
	Agrotis capillaris		44	50		36	36		1	37
	Phleum pratense			3		9	1		1	1
	Phleum bertoloni		17	2		2
	Agropyron repens		3	2		5	12			2
	Cynosorus cristatus		26	42		14	5			24
	Alopecurus pratensis						3			10
	Anthoxanthum odoratum			2						2
	Arrhenatherum elatius		1				38			46
	Festuca ovina									33
	Festuca rubra			8						2
	Festuca arundinacea		1							21
	Hordeum murinum								1
	Trisetum flavescens						1			1
	Festuca pratensis						6
	Agrostis spica venti			15
	Lolium multiflorum						1
	Total	150	210	232	100	148	213	100	135	276
		Legend :	Plant species identified
