## Supplementary material for "Long term anthropic management and associated loss of plant diversity deeply impact virome richness and composition of *Poaceae* communities": Table S2

### Sheet: S2-Community pools
	Supplementary Table S2: Distribution of the different Poaceae species and their number in 50-individuals pools for each community (monoculture, pasture, grassland) and site (Antheit, Héron, Latinne) in 2017 and 2018.
Poaceae species		Antheit			Héron			Latinne
		Monoculture	Pasture	Grassland	Monoculture	Pasture	Grassland	Monoculture	Pasture	Grassland
Crops	Triticum aestivum	50	0.236967	0	0	0	0	50	0	0
	Hordeum vulgare subsp. hexastichum	0	0	0	50	0	0	0	0	0
	Hordeum vulgare subsp. Vulgare	0	0	0	0	0	0	0	0	0
Wild grasses	Lolium perenne	0	11.8483	10.1293	0	16.8919	2.8169	0	18.6567	2.36364
	Poa trivialis	0	10.9005	0.431034	0	9.12162	2.58216	0	18.6567	1.81818
	Holcus lanatus	0	4.73934	9.48276	0	1.35135	10.0939	0	1.86567	5.81818
	Bromus mollis	0	0.236967	0.215517	0	0	3.52113	0	4.47761	0.363636
	Dactylis glomerata	0	0.236967	3.01724	0	0.337838	6.80751	0	5.59701	7.27273
	Agrotis capillaris	0	10.4265	10.7759	0	12.1622	8.4507	0	0.373134	6.72727
	Phleum pratense	0	0	0.646552	0	3.04054	0.234742	0	0.373134	0.181818
	Phleum bertoloni	0	4.02844	0.431034	0	0.675676	0	0	0	0
	Agropyron repens	0	0.7109	0.431034	0	1.68919	2.8169	0	0	0.363636
	Cynosorus cristatus	0	6.16114	9.05172	0	4.72973	1.17371	0	0	4.36364
	Alopecurus pratensis	0	0	0	0	0	0.704225	0	0	1.81818
	Anthoxanthum odoratum	0	0	0.431034	0	0	0	0	0	0.363636
	Arrhenatherum elatius	0	0.236967	0	0	0	8.92019	0	0	8.36364
	Festuca ovina	0	0	0	0	0	0	0	0	6
	Festuca rubra	0	0	1.72414	0	0	0	0	0	0.363636
	Festuca arundinacea	0	0.236967	0	0	0	0	0	0	3.81818
	Hordeum murinum	0	0	0	0	0	0	0	0	0
	Trisetum flavescens	0	0	0	0	0	0.234742	0	0	0
	Festuca pratensis	0	0	3.23276	0	0	1.40845	0	0	0
	Agrostis spica venti	0	0	0	0	0	0	0	0	0
	Lolium multiflorum	0	0	0	0	0	0.234742	0	0	0
Total		50	50	50	50	50	50	50	50	50
