## Supplementary material for "Long term anthropic management and associated loss of plant diversity deeply impact virome richness and composition of *Poaceae* communities": Table S3

### Sheet: Feuil1
	Supplementary Table S3: Characteristics of the VANA-based Illumina sequencing of extracted and tagged nucleic acids for each community pool (community code in brackets).
		Year 1
		Crop fields			Pastures			Grasslands
		Antheit 2-row barley (AF1)	Héron 6-row barley (HF1)	Latinne Wheat (LF1)	Antheit (AP1)	Héron (HP1)	Latinne (LP1)	Antheit (AG1)	Héron (HG1)	Latinne (LG1)
	No. of plant samples	50	50	50	50	50	50	50	50	50
	No. of VANA-based Illumina reads	1611550	1520096	1000372	699824	390030	181366	1656612	483594	3051382
	No. of reads removed during quality control	96570	106972	56638	25982	16796	6438	100898	30336	256814
	% reads removed during quality control	5.99237	7.03719	5.66169	3.71265	4.30634	3.54973	6.09062	6.27303	8.41632
	No. of good quality reads	1514980	1413124	943734	673842	373234	174928	1555714	453258	2794568
	No. of viral contigs	0	17	0	78	74	47	64	18	183
	No. of viral reads	0	30182	0	284860	63009	30674	241396	16285	103278
	% viral reads	0	2.13584	0	42.274	16.8819	17.5352	15.5167	3.59288	3.69567
		Year 2
		Crop fields				Pastures			Grasslands
		Antheit 6-row barley (AF3)	Antheit 2-row barley (AF2)	Héron Wheat (HF2)	Latinne Wheat (LF2)	Antheit (AP2)	Héron (HP2)	Latinne (LP2)	Antheit (AG2)	Héron (HG2)	Latinne (LG2)	Mean (2 years)
	No. of plant samples	50	50	50	50	50	50	50	50	50	50	50
	No. of VANA-based Illumina reads	2450654	1685392	1133910	1105156	3816974	1805124	194556	487892	2314116	131888	1.1772e+06
	No. of reads removed during quality control	269776	187664	128160	96340	345394	190130	15248	37532	191314	6770	77493.8
	% reads removed during quality control	11.0083	11.1347	11.3025	8.71732	9.0489	10.5328	7.83733	7.69269	8.26726	5.13314	5.6711
	No. of good quality reads	2180878	1497728	1005750	1008816	3471580	1614994	179308	450360	2122802	125118	1.09971e+06
	No. of viral contigs	113	0	8	0	175	104	78	68	227	41	53.4444
	No. of viral reads	55236	0	2502	0	2714146	496491	15425	261186	541489	44210	85520.4
	% viral reads	2.53274	0	0.24877	0	78.1819	30.7426	8.60252	57.9949	25.5082	35.3346	11.2925
