## Supplementary material for "Long term anthropic management and associated loss of plant diversity deeply impact virome richness and composition of *Poaceae* communities": Table S4

### Sheet: Known viruses
	Supplementary Table S4-A: Percentage identities (nucleotide) of the viral genomes with similarity to known plant-associated viruses
No	Virus family	Virus genus	Virus species	% nt identity to the reference	NCBI reference
1	Alphaflexiviridae	Lolavirus	Lolium latent virus	70-99	NC_010434.1
2		Potexvirus	White clover mosaic virus	95.9	NC_003820
3	Bromoviridae	Bromovirus	Brome mosaic virus	90.4	NC_002027
4	Tombusviridae	Luteovirus	Barley yellow dwarf virus GAV-MAV	91-95	NC_003680.1
5			Barley yellow dwarf virus Ker II – Ker III	89-95	NC_021481.1
6			Barley yellow dwarf virus PAS-PAV	93-96	NC_004750.1
7	Solemoviridae	Polerovirus	Cereal yellow dwarf virus - RPS	92-96	NC_002198.2
8			Cereal yellow dwarf virus - RPV	89-92	NC_004751.1
9			Wheat yellow dwarf virus	81	NC_012931.1
10	Potyviridae	Rymovirus	Ryegrass mosaic virus	97-99	NC_001814.1
11	Tombusviridae	Panicovirus	Cocksfoot mild mosaic virus	77.6	OK181763.1
12	Endornaviridae	Alphaendornavirus	Hordeum vulgare endornavirus	94.3	NC_028949
13	Reoviridae	Fijivirus	Oat sterile dwarf virus	96.2	AB011025
14	Partitiviridae	Unclassified	Black grass cryptic virus 1	99.5	HG005156.1

### Sheet: Put. novel viruses
	Supplementary Table S4-B: Percentage identities (nucleotide and amino acids for RdRp) of the viral genomes representing putative novel species compared to the closest virus reference, and comparison to ICTV demarcation criteria (RdRp or eventually CP or complete genome, as indicated in the boxes).
	Virus family	Virus genus	Virus species	NCBI accession of the novel virus	Sequence length	Read depth	Identity compared to the NCBI reference		NCBI Reference		ICTV demarcation new species (RdRp)
No							% nt RdRp	%aa RdRp			%nt	%aa
1	Closteroviridae	Closterovirus	Poaceae Liege closterovirus	ON137708	6785nt	32.8	67.45	61.81	EU076703.3	Citrus tristeza virus	NA	75
2	Potyviridae	Rymovirus	Poaceae Liege rymovirus	ON137709	2676nt	16.5	68.5	78.43	MF621333.1	Agropyron mosaic virus	76	82
3	Secoviridae	Nepovirus	Poaceae Liege nepovirus A	MW289235 (RNA1) MW289236 (RNA2)	7298nt (RNA1); 4263nt (RNA2)	2084.5 (RNA1); 643.8 (RNA2)	70.9 (Pro-Pol) 68.2 (CP)	87.2 (Pro-Pol) 66.8 (CP)	D00322; X04062	Beet ringspot virus	NA	80 (Pro-Pol) 75 (CP)
4		Unclassified	Poaceae Liege virus 1	MW289237	11623nt	675.6	66.67	41.2 (Pro-Pol) 25.8 (CP)	U67839	Maize chlorotic dwarf virus
5	Solemoviridae	Sobemovirus	Poaceae Liege sobemovirus	ON137710	4439nt	1381	69.15	66.01	MN626425.1	Cocksfoot mottle virus	75 (complete genome)	NA
6	Tombusviridae	Machlomovirus	Poaceae Liege machlomovirus	ON137711	4266nt	10895.2	69.19	54.04	MF510232.1	Maize chlorotic mottle virus	NA	NA
7	Tombusviridae	Umbravirus	Poaceae Liege umbravirus 1	OL330774	2782nt	70.6	65	59.62	OK573479.1	Wheat umbra-like virus	70 (complete genome)	NA
8	Tombusviridae	Umbravirus	Poaceae Liege umbravirus 2	OL330775	2251nt	48.8	64.53	60.82	OK573479.1	Wheat umbra-like virus	70	NA
9	Tymoviridae	Tymovirus	Poaceae Liege tymovirus	ON137713	6253nt	5.5	80.28	90.57	JQ001816.1	Watercress white vein virus	80	90
10	Rhabdoviridae	Varicosavirus	Poaceae Liege varicosavirus	ON137712 (RNA2)	1497nt	11.1	72.3 (segment 1) 69.5 (segment 2)	73.1 (segment 1) 45.6 (segment 2)	LN713933.1; LN713934.1	Black grass varicosavirus-like virus	75	NA
11	Amalgaviridae	Amalgavirus	Poaceae Liege amalgavirus 1	ON137714	3164nt	92	55.2	45.67	LC429302.1	Southern tomato virus M82	NA	75
12	Chrysoviridae	Alphachrysovirus	Poaceae Liege alphachrysovirus 1	OL330737	3642nt	164.2	69.63	56.69	NC_043660.1	Brassica campestris chrysovirus 1	NA	70
13			Poaceae Liege alphachrysovirus 2	OL330738	3867nt	597.5	68.83	55.25
14			Poaceae Liege alphachrysovirus 3	OL330739	3963nt	275.9	66.34	55.74
15	Partitiviridae	Betapartitivirus	Poaceae Liege partitivirus 13	OL330752 (RNA1)	2295nt	494.6	74.31	78.89	MN617776.1	Erysiphe necator associated betapartitivirus 1	NA	90
16		Deltapartitivirus	Poaceae Liege partitivirus 15	OL330755 (RNA1)	1613nt	224.5	67.82	54.31	FR687854.1	Fig cryptic virus segment 1
17		Unclassified	Poaceae Liege partitivirus 1	OL330740 (RNA1)	1605nt	184.7	78.11	77.83	MW826386.1	Partitiviridae sp. isolate XZN130727
18			Poaceae Liege partitivirus 3	OL330742 (RNA1)	1828nt	4528.8	71.94	76.09	LC221826.1	Pear alphapartitivirus
19			Poaceae Liege partitivirus 4	OL330743 (RNA1)	1496nt	89.5	78.29	79.19	MW826386.1	Partitiviridae sp. isolate XZN130727
20			Poaceae Liege partitivirus 5	OL330744 (RNA1)	1642nt	246	71.68	66.74	MZ751043.1	Silvergrass cryptic virus 1
21			Poaceae Liege partitivirus 6	OL330745 (RNA1)	1902nt	144.1	70.86	77.13	MH846126.1	Medicago sativa alphapartitivirus 1
22			Poaceae Liege partitivirus 9	OL330748 (RNA1)	2058nt	2425.7	76.69	79.93	MN497795.1	Black grass cryptic virus 2
23			Poaceae Liege partitivirus 11	OL330750 (RNA1)	1904nt	282.6	76.65	80.17	HG005155.1	Uncultured alphacryptovirus RdRp gene for RNA dependent RNA polymerase
24			Poaceae Liege partitivirus 14	OL330753 (RNA1)	1556nt	1018.7	72.95	63.18	MW026405.1	Brassica campestris chinensis cryptic virus 1
25	Totiviridae	Totivirus	Poaceae Liege totivirus 2	OL330756	4726nt	61.6	53.1 (RdRp) 52.1 (CP)	54.5 (RdRp) 46.4 (CP)	MN617025.1	Erysiphe necator associated totivirus 4	NA	50 (RdRp and CP)
26			Poaceae Liege totivirus 3	OL330757	4456nt	36.7	52.8 (RdRp) 46.8 (CP)	56.2 (RdRp) 37.4 (CP)	JN997474.2	Xanthophyllomyces dendrorhous virus L2
27			Poaceae Liege totivirus 4	OL330758	5145nt	830	51.9 (RdRP) 48.1 (CP)	61.5 (RdRp) 37.0 (CP)	MN428837.1	Maize associated totivirus
28			Poaceae Liege totivirus 5	OL330759	3668nt	167.5	59.6 (RdRP) 22.1 (CP)	58.2 (RdRp) 23.0 (CP)	MN428829.1	Maize associated totivirus
29			Poaceae Liege totivirus 6	OL330760	3161nt	138.1	53.7 (RdRP) 37.9 (CP)	56.8 (RdRp) 25.0 (CP)	MK066242.1	Maize associated totivirus
30			Poaceae Liege totivirus 12	OL330766	4699nt	32.9	59.1 (RdRp) 45.8 (CP)	58.4 (RdRp) 32.2 (CP)	MW063114.1	Maize associated totivirus
31			Poaceae Liege totivirus 13	OL330767	4202nt	139.1	49.2 (RdRP) 23.1 (CP)	46.1 (RdRp) 31.4 (CP)	NC_033468.1	Wuhan insect virus 27
32			Poaceae Liege totivirus 14	OL330768	3331nt	77.9	60.6 (RdRp) 44.3 (CP)	61.4 (RdRp) 35.3 (CP)	MN428834.1	Maize associated totivirus
33			Poaceae Liege totivirus 15	OL330769	4769nt	159.3	40.4 (RdRp) 34.5 (CP)	34.0 (RdRp) 17.9 (CP)	NC_033468.1	Wuhan insect virus 27
34			Poaceae Liege totivirus 16	OL330770	4765nt	797.3	58.9 (RdRP) 54.9 (CP)	60.2 (RdRp) 52.4 (CP)	NC038699	Xanthophyllomyces dendrorhous virus L1B
35			Poaceae Liege totivirus 17	OL330771	4113nt	220	57.8 (RdRp) 44.6 (CP)	55.6 (RdRp) 33.6 (CP)	JN997472.1	Xanthophyllomyces dendrorhous virus L1A
36			Poaceae Liege totivirus 18	OL330772	3516nt	264.9	57.8 (RdRp) 47.3 (CP)	55.6 (RdRp) 38.3 (CP)	JN997474.2	Xanthophyllomyces dendrorhous virus L2
37			Poaceae Liege totivirus 19	OL330773	3397nt	453.5	58.8 (RdRP) 30.9 (CP)	59.9 (RdRp) 13.8 (CP)	MN428835.1	Maize associated totivirus
