## Supplementary material for "Long term anthropic management and associated loss of plant diversity deeply impact virome richness and composition of *Poaceae* communities": Table S5

### Sheet: Analyses infection spots
Supplementary Table S5-A. Aggregation analyses on spatial data for each virus (BYDV-PAV, PoLNVA, PoLV1) detected in both species (Lolium, Poa) and communities (pasture, grassland)
Comparing observed patterns of samples with two extremes (crowding and regularity), an index of aggregation (Ia) was calculated to quantify the presence and degree of clustering.
Values of Ia = 1 indicate a random spatial distribution, Ia > 1 reveals aggregation of counts into clusters and Ia < 1 points out a regular or uniform spatial distribution.
Statistical significance of aggregation was evaluated by the null hypothesis (Pa) that the counts are arranged randomly with respect to one another (significant if Pa < 0.05 or Pa > 0.95 meaning aggregative or regular pattern respectively).
							Aggregation index (Ia)
Plant species	Community	Virus	Ia	Pa	Id		Ia > 1	Aggregation
Poa trivialis	Pasture	BYDV-PAV	1.017	0.3573	22		Ia = 1	Randomness
		PoLNVA	0.991	0.39	12		Ia < 1	Regularity
		PoLV1	1.282	0.1364	32
	Grassland	BYDV-PAV	1.415	0.0989	38		Null hypothesis of spatial randomness
		PoLNVA	1.841	0.019	13		Rejected if
		PoLV1	1.842	0.0171	30		Pa < 0.05	Aggregation
Lolium perenne	Pasture	BYDV-PAV	0.683	0.9211	47		Pa > 0.95	Regularity
		PoLNVA	1.717	0.028	7
		PoLV1	0.809	0.73	44		Dispersion index (Id)
	Grassland	BYDV-PAV	1.492	0.0695	41		Id = Vm = Variance/Mean
		PoLNVA	1.893	0.0144	8		Id > 1	Aggregation
		PoLV1	1.839	0.0171	45		Id = 1	Randomness
							Id < 1	Regularity
Non-PoLNVA infected plants
Plant species	Community		Ia	Pa	Id
Poa trivialis	Pasture		0.998	0.3841	38
	Grassland		1.832	0.0211	37
Lolium perenne	Pasture		1.716	0.0288	43
	Grassland		1.898	0.022	42
Supplementary Table S5-B. Association analyses on spatial data for each virus (BYDV-PAV, PoLNVA, PoLV1) detected in both species (Lolium, Poa) and communities (pasture, grassland)
Clustering indices can be used to determine an association index X in order to compare different viral populations within same location et evaluate if they occur close together in similar habitats (plant community x plant species),
or conversely if they are segregated from one another. This analysis is associated to a significance test under the null hypothesis of no association (with p < 0.025 or p > 0.975 for a significant positive or negative association respectively).
Plant species	Community	Association	Mean X	Probability Level
Poa trivialis	Pasture	BYDV-PoLV1	0.5429	0.0002
		BYDV-PoLNVA	0.2128	0.0799		Mean X (chi)
		PoLNVA-PoLV1	0.3519	0.0078		Mean X > 0		Association
	Grassland	BYDV-PoLV1	0.4132	0.0019		Mean X < 0		Dissociation
		BYDV-PoLNVA	-0.1489	0.843
		PoLNVA-PoLV1	-0.0534	0.6326		For a (recommended) two-tail test, with, say, a
Lolium perenne	Pasture	BYDV-PoLV1	-0.0545	0.6372		size of 5%, the probability level should be less
		BYDV-PoLNVA	-0.1116	0.7793		than 0.025 for significant association, or greater
		PoLNVA-PoLV1	-0.1986	0.9016		than 0.975 for significant dissociation.
	Grassland	BYDV-PoLV1	-0.6223	0.9999
		BYDV-PoLNVA	0.1357	0.1824
		PoLNVA-PoLV1	-0.0097	0.5317
