## Supplementary material for "Long term anthropic management and associated loss of plant diversity deeply impact virome richness and composition of *Poaceae* communities": Table S6

### Sheet: Matrix_identity_contigs_LLV 
	Supplementary Table S6: Nucleotide identity matrix (MUSCLE aligner, 8 iterations) of the RdRp region of lolium latent virus in L. perenne in different sites (Antheit (A) in red, Héron (H) in green and Latinne (L) in blue) and communities (grassland (G) and pasture (P)) for the two years (2017 (1) and 2018 (2)) on consensus sequences (contigs de novo assembled -Cx). Samples are compared to the NCB…
		AP2-C1	LP2-C2	HP2-C1	AG1-C2	LP1-C2	AP2-C6	AP1-C1	AP2-C5	AG2-C3	LP2-C1	AG2-C2	AP2-C3	NC_010434	HP1-C1	AP1-C2	AP2-C2	LP1-C1	AP1-C3	AP2-C4	LP1-C3	HG1-C1	HG2-C1	AG1-C1	AP1-C5	HP2-C2	HG2-C2	LP1-C5	AG2-C1	LP1-C4	LP2-C3	AG1-C3	AP1-C4
	AP2-C1		76.167	76.451	76.512	76.797	76.939	77.251	77.311	76.622	76.886	77.474	77.595	76.228	76.776	76.918	76.634	76.918	75.579	75.558	75.274	75.644	75.985	75.68	75.782	75.233	75.274	75.213	75.497	75.558	75.355	75.538	75.822
	LP2-C2	76.167		95.633	95.795	83.608	84.522	83.993	83.952	83.972	83.83	83.506	83.749	76.884	77.189	76.64	76.823	76.965	75.503	75.442	75.117	76.523	76.62	76.498	76.072	75.909	75.767	76.254	75.564	75.828	75.787	76.072	76.173
	HP2-C1	76.451	95.633		95.816	83.648	84.481	84.094	84.013	83.851	84.216	84.135	84.074	77.331	77.656	77.067	77.473	77.432	75.604	75.584	75.909	76.543	76.701	76.64	76.336	75.99	75.889	76.092	75.889	76.132	76.173	76.112	76.336
	AG1-C2	76.512	95.795	95.816		83.811	84.258	83.607	83.567	83.912	83.932	83.729	83.993	76.884	77.107	76.701	77.128	77.311	75.462	75.401	75.564	76.178	76.498	76.234	76.092	75.706	75.523	75.929	75.3	75.706	75.442	75.807	75.848
	LP1-C2	76.797	83.608	83.648	83.811		83.77	84.54	84.48	83.912	84.196	83.952	83.891	77.047	77.818	77.372	77.595	77.615	76.742	76.762	75.564	76.686	76.701	76.681	76.681	76.945	76.843	76.6	76.457	76.722	76.457	76.62	76.803
	AP2-C6	76.939	84.522	84.481	84.258	83.77		84.601	84.5	83.871	83.161	83.952	84.175	76.803	77.29	76.965	76.925	77.006	75.584	75.523	75.508	75.879	76.016	75.894	75.732	75.325	75.569	76.362	76.484	75.833	75.711	76.22	76.321		% Identity
	AP1-C1	77.251	83.993	84.094	83.607	84.54	84.601		99.168	87.34	87.076	87.097	87.219	77.054	78.048	77.866	78.129	77.561	76.08	75.959	75.715	76.694	77.054	76.77	76.364	76.101	76.08	76.506	76.141	76.283	76.04	76.243	76.425		100
	AP2-C5	77.311	83.952	84.013	83.567	84.48	84.5	99.168		87.3	86.833	86.914	87.076	76.872	77.825	77.825	78.069	77.561	76.06	75.979	75.715	76.613	76.973	76.73	76.405	76.121	76.121	76.466	76.141	76.222	75.938	76.202	76.425		95
	AG2-C3	76.622	83.972	83.851	83.912	83.912	83.871	87.34	87.3		89.349	89.734	90.16	77.196	78.069	77.501	77.541	77.257	76.263	76.161	75.938	76.815	77.135	77.095	77.014	76.588	76.527	76.73	76.425	76.425	76.79	76.831	77.034		90
	LP2-C1	76.886	83.83	84.216	83.932	84.196	83.161	87.076	86.833	89.349		91.073	91.033	76.486	77.318	77.46	77.48	77.379	75.979	75.756	75.898	76.166	76.486	76.344	76.953	76.161	76.101	76.547	76.243	75.999	76.364	76.182	76.648		85
	AG2-C2	77.474	83.506	84.135	83.729	83.952	83.952	87.097	86.914	89.734	91.073		96.835	76.953	77.805	77.115	77.298	77.014	75.614	75.472	75.208	76.369	76.202	76.446	76.77	76.324	76.283	76.588	76.283	76.04	76.527	76.892	77.277		80
	AP2-C3	77.595	83.749	84.074	83.993	83.891	84.175	87.219	87.076	90.16	91.033	96.835		77.216	77.987	77.419	77.602	77.379	76.141	75.999	75.33	76.369	76.304	76.588	76.689	76.425	76.182	76.283	76.101	76.182	76.425	76.648	76.953		75
	NC_010434	76.228	76.884	77.331	76.884	77.047	76.803	77.054	76.872	77.196	76.486	76.953	77.216		79.586	79.545	79.565	79.464	78.184	78.184	77.026	77.924	78.082	78.326	78.529	78.509	78.062	77.961	78.631	78.631	78.529	78.265	78.367		70
	HP1-C1	76.776	77.189	77.656	77.107	77.818	77.29	78.048	77.825	78.069	77.318	77.805	77.987	79.586		93.683	90.575	90.25	78.082	78.001	78.489	78.432	78.712	78.489	78.651	79.037	78.814	78.854	78.854	79.017	78.692	78.976	78.875
	AP1-C2	76.918	76.64	77.067	76.701	77.372	76.965	77.866	77.825	77.501	77.46	77.115	77.419	79.545	93.683		90.676	90.473	78.286	78.265	78.468	78.31	78.509	78.57	78.895	79.159	78.936	78.387	78.956	78.956	78.692	79.037	78.875
	AP2-C2	76.634	76.823	77.473	77.128	77.595	76.925	78.129	78.069	77.541	77.48	77.298	77.602	79.565	90.575	90.676		91.875	78.184	78.082	78.225	78.371	78.306	78.692	78.428	78.448	78.347	78.022	78.448	78.001	78.265	78.143	78.428
	LP1-C1	76.918	76.965	77.432	77.311	77.615	77.006	77.561	77.561	77.257	77.379	77.014	77.379	79.464	90.25	90.473	91.875		78.164	78.245	77.981	78.859	78.854	78.997	78.468	78.875	78.631	78.55	78.631	78.997	78.448	78.611	78.793
	AP1-C3	75.579	75.503	75.604	75.462	76.742	75.584	76.08	76.06	76.263	75.979	75.614	76.141	78.184	78.082	78.286	78.184	78.164		99.317	83.613	82.451	82.489	82.696	83.564	83.089	83.254	83.812	83.564	83.544	83.523	83.668	84.122
	AP2-C4	75.558	75.442	75.584	75.401	76.762	75.523	75.959	75.979	76.161	75.756	75.472	75.999	78.184	78.001	78.265	78.082	78.245	99.317		83.799	82.534	82.53	82.655	83.626	83.151	83.316	83.874	83.585	83.626	83.585	83.854	84.143
	LP1-C3	75.274	75.117	75.909	75.564	75.564	75.508	75.715	75.715	75.938	75.898	75.208	75.33	77.026	78.489	78.468	78.225	77.981	83.613	83.799		83.223	83.716	83.406	83.592	83.675	83.84	83.82	84.089	84.647	83.489	83.799	84.171
	HG1-C1	75.644	76.523	76.543	76.178	76.686	75.879	76.694	76.613	76.815	76.166	76.369	76.369	77.924	78.432	78.31	78.371	78.859	82.451	82.534	83.223		96.421	96.483	86.243	86.657	86.554	86.616	85.685	86.533	85.85	86.078	86.161
	HG2-C1	75.985	76.62	76.701	76.498	76.701	76.016	77.054	76.973	77.135	76.486	76.202	76.304	78.082	78.712	78.509	78.306	78.854	82.489	82.53	83.716	96.421		96.524	86.261	86.737	86.468	86.758	85.744	86.592	86.054	86.116	86.158
	AG1-C1	75.68	76.498	76.64	76.234	76.681	75.894	76.77	76.73	77.095	76.344	76.446	76.588	78.326	78.489	78.57	78.692	78.997	82.696	82.655	83.406	96.483	96.524		86.468	86.799	86.571	86.965	85.64	86.737	85.951	86.158	86.158
	AP1-C5	75.782	76.072	76.336	76.092	76.681	75.732	76.364	76.405	77.014	76.953	76.77	76.689	78.529	78.651	78.895	78.428	78.468	83.564	83.626	83.592	86.243	86.261	86.468		87.068	86.468	86.447	86.592	86.758	86.365	87.234	86.965
	HP2-C2	75.233	75.909	75.99	75.706	76.945	75.325	76.101	76.121	76.588	76.161	76.324	76.425	78.509	79.037	79.159	78.448	78.875	83.089	83.151	83.675	86.657	86.737	86.799	87.068		97.124	89.261	88.827	89.779	89.448	89.323	89.179
	HG2-C2	75.274	75.767	75.889	75.523	76.843	75.569	76.08	76.121	76.527	76.101	76.283	76.182	78.062	78.814	78.936	78.347	78.631	83.254	83.316	83.84	86.554	86.468	86.571	86.468	97.124		89.634	88.827	89.737	89.323	89.406	89.344
	LP1-C5	75.213	76.254	76.092	75.929	76.6	76.362	76.506	76.466	76.73	76.547	76.588	76.283	77.961	78.854	78.387	78.022	78.55	83.812	83.874	83.82	86.616	86.758	86.965	86.447	89.261	89.634		88.785	90.006	89.572	89.965	89.986
	AG2-C1	75.497	75.564	75.889	75.3	76.457	76.484	76.141	76.141	76.425	76.243	76.283	76.101	78.631	78.854	78.956	78.448	78.631	83.564	83.585	84.089	85.685	85.744	85.64	86.592	88.827	88.827	88.785		89.406	89.344	90.13	89.923
	LP1-C4	75.558	75.828	76.132	75.706	76.722	75.833	76.283	76.222	76.425	75.999	76.04	76.182	78.631	79.017	78.956	78.001	78.997	83.544	83.626	84.647	86.533	86.592	86.737	86.758	89.779	89.737	90.006	89.406		89.861	90.213	90.151
	LP2-C3	75.355	75.787	76.173	75.442	76.457	75.711	76.04	75.938	76.79	76.364	76.527	76.425	78.529	78.692	78.692	78.265	78.448	83.523	83.585	83.489	85.85	86.054	85.951	86.365	89.448	89.323	89.572	89.344	89.861		90.441	90.358
	AG1-C3	75.538	76.072	76.112	75.807	76.62	76.22	76.243	76.202	76.831	76.182	76.892	76.648	78.265	78.976	79.037	78.143	78.611	83.668	83.854	83.799	86.078	86.116	86.158	87.234	89.323	89.406	89.965	90.13	90.213	90.441		96.917
	AP1-C4	75.822	76.173	76.336	75.848	76.803	76.321	76.425	76.425	77.034	76.648	77.277	76.953	78.367	78.875	78.875	78.428	78.793	84.122	84.143	84.171	86.161	86.158	86.158	86.965	89.179	89.344	89.986	89.923	90.151	90.358	96.917
