## Supplementary material for "Long term anthropic management and associated loss of plant diversity deeply impact virome richness and composition of *Poaceae* communities": Table S7

### Sheet: Matrix_ID
Supplementary Table S7: Matrix of virus species detected (in blue) in the three sites (A for Antheit, H for Héron and L for Latinne), in the different Poaceae communities (F for crop fields, P for pastures and G for grasslands) for each year (1 for 2017 and 2 for 2018).
Virus species	AF1 Wheat	AF2 Barley 2-row	AF3 Barley 6-row	HF1 Barley 6-row	HF2 Wheat	LF1 Wheat	LF2 Wheat	AG1	AG2	HG1	HG2	LG1	LG2	AP1	AP2	HP1	HP2	LP1	LP2
Lolium latent virus	0	0	0	0	0	0	0	1	1	0	0	0	0	1	1	1	1	1	1
White clover mosaic virus	0	0	0	0	0	0	0	0	0	0	0	0	0	0	0	1	1	0	0
Brome mosaic virus	0	0	0	0	1	0	0	0	0	0	0	0	0	0	0	0	0	0	0
Poaceae Liege amalgavirus 1	0	0	0	0	0	0	0	0	0	0	1	1	1	0	0	0	1	0	0
Poaceae Liege alphachrysovirus 1	0	0	0	0	0	0	0	0	0	0	0	1	1	0	0	0	0	0	0
Poaceae Liege alphachrysovirus 2	0	0	0	0	0	0	0	1	1	0	0	1	0	0	1	0	0	0	0
Poaceae Liege alphachrysovirus 3	0	0	0	0	0	0	0	0	0	0	0	1	1	0	0	0	0	0	0
Poaceae Liege closterovirus	0	0	0	0	0	0	0	0	0	0	1	0	0	0	0	0	1	0	0
Hordeum vulgare endornavirus	0	0	1	1	0	0	0	0	0	0	0	0	0	0	0	0	0	0	0
Barley yellow dwarf virus GAV-MAV	0	0	0	0	0	0	0	0	0	0	0	0	0	0	0	0	0	1	1
Barley yellow dwarf virus Ker II - Ker III	0	0	0	0	0	0	0	0	0	0	0	0	0	1	0	0	1	0	1
Barley yellow dwarf virus PAS-PAV	0	0	1	0	0	0	0	1	1	1	1	1	0	1	1	1	1	1	1
Cereal yellow dwarf virus - RPV	0	0	0	0	0	0	0	1	0	1	1	0	0	1	0	1	1	0	0
Cereal yellow dwarf virus - RPS	0	0	0	0	0	0	0	1	0	0	0	0	0	0	0	1	1	0	0
Wheat yellow dwarf virus	0	0	0	0	0	0	0	0	0	1	0	0	0	0	0	0	0	0	0
Poaceae Liege varicosavirus	0	0	0	0	0	0	0	0	0	0	1	1	1	0	0	0	0	0	0
Ryegrass mosaic virus	0	0	0	0	0	0	0	0	0	0	0	0	0	1	1	1	1	1	1
Poaceae Liege rymovirus	0	0	0	0	0	0	0	0	0	0	0	0	0	1	0	0	0	0	0
Oat sterile dwarf virus	0	0	0	0	0	0	0	0	0	0	0	0	0	0	0	1	0	0	0
Poaceae Liege virus 1	0	0	0	0	0	0	0	0	0	0	0	0	0	1	1	0	0	0	0
Poaceae Liege nepovirus A	0	0	0	0	0	0	0	1	1	0	1	0	0	1	1	1	1	0	0
Poaceae Liege machlomovirus	0	0	0	0	0	0	0	0	0	0	1	0	0	1	0	0	0	0	0
Cocksfoot mild mosaic virus	0	0	0	0	0	0	0	1	0	0	1	0	0	0	0	0	0	0	0
Poaceae Liege sobemovirus	0	0	0	0	0	0	0	0	0	0	0	0	1	0	0	0	0	0	0
Poaceae Liege umbravirus 1	0	0	0	0	0	0	0	0	0	0	0	1	0	0	0	0	0	0	0
Poaceae Liege umbravirus 2	0	0	0	0	0	0	0	0	0	0	0	0	0	1	0	0	0	0	0
Poaceae Liege tymovirus	0	0	0	0	0	0	0	0	0	0	0	0	0	0	0	0	0	0	1
Poaceae Liege partitivirus 13	0	0	0	0	0	0	0	0	0	0	0	0	0	0	0	0	0	1	1
Poaceae Liege partitivirus 14	0	0	0	0	0	0	0	0	0	1	1	0	0	0	0	0	0	0	1
Poaceae Liege partitivirus 15	0	0	0	0	0	0	0	0	0	0	0	0	0	1	0	0	0	0	0
Poaceae Liege partitivirus 1	0	0	0	0	0	0	0	0	1	0	0	0	0	0	1	0	0	0	0
Poaceae Liege partitivirus 3	0	0	0	0	0	0	0	0	0	1	1	1	1	0	0	0	0	0	1
Poaceae Liege partitivirus 4	0	0	0	0	0	0	0	0	0	0	1	0	0	0	0	0	0	0	0
Poaceae Liege partitivirus 5	0	0	0	0	0	0	0	1	0	0	1	1	0	0	0	0	0	0	0
Poaceae Liege partitivirus 6	0	0	0	0	0	0	0	0	0	0	0	1	1	0	0	0	0	0	0
Poaceae Liege partitivirus 9	0	0	0	0	0	0	0	1	1	0	0	1	1	1	1	1	0	0	0
Poaceae Liege partitivirus 11	0	0	0	0	0	0	0	0	0	0	1	0	0	0	0	0	0	0	0
Black grass cryptic virus 1	0	0	0	0	0	0	0	1	0	0	0	1	1	1	1	1	0	0	0
Poaceae Liege totivirus 2	0	0	0	0	0	0	0	0	0	0	1	0	0	0	0	0	0	0	0
Poaceae Liege totivirus 3	0	0	0	0	0	0	0	0	0	0	0	1	0	0	0	0	0	0	0
Poaceae Liege totivirus 4	0	0	0	0	0	0	0	0	0	1	1	1	1	0	0	0	0	0	0
Poaceae Liege totivirus 5	0	0	0	0	0	0	0	0	0	1	1	0	0	0	0	0	0	0	0
Poaceae Liege totivirus 6	0	0	1	0	0	0	0	0	0	0	0	0	0	0	0	0	0	0	0
Poaceae Liege totivirus 12	0	0	0	0	0	0	0	1	1	0	0	0	0	0	0	0	0	1	1
Poaceae Liege totivirus 13	0	0	0	0	0	0	0	1	1	0	0	1	0	0	0	1	1	0	1
Poaceae Liege totivirus 14	0	0	0	0	0	0	0	1	1	0	0	0	0	0	0	0	0	1	1
Poaceae Liege totivirus 15	0	0	1	0	0	0	0	0	0	0	1	1	1	1	1	0	0	0	0
Poaceae Liege totivirus 16	0	0	1	0	0	0	0	1	1	0	1	0	1	0	0	0	0	0	0
Poaceae Liege totivirus 17	0	0	1	0	0	0	0	1	1	0	1	1	1	1	1	0	0	0	0
Poaceae Liege totivirus 18	0	0	1	0	0	0	0	1	1	0	1	1	1	0	0	0	0	0	0
Poaceae Liege totivirus 19	0	0	0	0	0	0	0	1	1	0	1	0	1	0	0	0	0	0	0
